# Guardian crypt-base-goblet-cells protect the human colonic stem cell niche by triggering cholinergic calcium signal-dependent MUC2 secretion and luminal flushing

**DOI:** 10.1101/2022.01.04.474646

**Authors:** Nicolas Pelaez-Llaneza, Victoria Jones, Christy Kam, Alvin Lee, Alyson Parris, Sean Tattan, Martin Loader, Jordan Champion, George Russam, Ben Miller, Nathalie Juge, Richard Wharton, Christopher Speakman, Sandeep Kapur, James Hernon, Adam Stearns, Irshad Shaik, Anatu Pal, Alexia Tsigka, Diogenis Batsoulis, Mark Williams

**Affiliations:** School of Biological Sciences, University of East Anglia, Norwich Research Park, Norwich, NR4 7TJ, UK; Quadram Institute, Norwich Research Park, Norwich, NR4 7UQ. UK; Department of General Surgery, Norfolk and Norwich University Hospital, Norwich Research Park, Norwich, NR4 7UY. UK; Department of Histopathology, Norfolk and Norwich University Hospital, Norwich Research Park, Norwich, NR4 7UY. UK

## Abstract

Mucus secreting goblet cells play a vital role in the maintenance of tissue homeostasis. Here we report the discovery of an enigmatic mechanism for the generation of calcium signals that couple cholinergic input to secretion of hydrated mucus in the human colonic stem cell niche. Mechanistic insights for this study were derived from native human colonic crypts and crypt-like organoids expressing MUC2-mNEON. Importantly, we demonstrate that the human colonic stem cell niche is also a cholinergic niche, and that activation of muscarinic receptors initiates calcium signals at the apical pole of intestinal stem cells and neighbouring crypt-base-goblet-cells. The calcium signal ‘trigger zone’ is defined by a microdomain of juxtaposed calcium stores expressing TPC1 and InsP3R3 calcium channels. Co-activation of TPC1 and InsP3R3 is required for generation of cholinergic calcium signals and downstream secretion of hydrated mucus, which culminates in the flushing of the colonic stem cell niche.
