## Supplementary Table 1 for "Guardian crypt-base-goblet-cells protect the human colonic stem cell niche by triggering cholinergic calcium signal-dependent MUC2 secretion and luminal flushing"

### Sheet: List of antibodies
		Antibody	Species Origin	Clonality	Working concentration	Catalogue Number	Supplier
		anti-ß-catenin	Rabbit	Polyclonal	1:100	06-734	Millipore
		anti-ß-catenin	Mouse	Monoclonal	1:100	610153	BD Biosciences
		anti-Advillin	Rabbit	Polyclonal	1:100	NBP2-34118	Novus Biological
		anti-CD38	Rabbit	Monoclonal	1:100	AB108403	Abcam
		anti-ChAT	Goat	Polyclonal	1:100	AB144P	Abcam
		anti-Chromogranin-A (CHGA)	Mouse	Monoclonal	1:100	AB715	Abcam
		anti-E-cadherin	Goat	Polyclonal	1:100	AF648	R&D Systems
		anti-E-cadherin	Mouse	Monoclonal	1:100	AB1416	Abcam
		anti-IP3R1	Rabbit	Polyclonal	1:100	NBP1-61698	Novus Biological
		anti-IP3R2	Goat	Polyclonal	1:100	SC-7278	Santa Cruz
		anti-IP3R3	Mouse	Monoclonal	1:100	610312	BD Biosciences
		anti-KDEL	Rabbit	Monoclonal	1:100	AB176333	Abcam
		anti-Lgr5	Mouse	Monoclonal	1:50	TA503316	Origene
		anti-Muc2	Mouse	Monoclonal	1:100	SC-515032	Santa Cruz
		anti-Muscarinic receptor 1 (M1AChR)	Rabbit	Polyclonal	1:100	AS-3701S	R&D Systems
		anti-Muscarinic receptor 3 (M3AChR)	Rabbit	Polyclonal	1:100	AS-3741S	R&D Systems
		anti-Muscarinic receptor 5 (M5AChR)	Rabbit	Polyclonal	1:100	AS-3781S	R&D Systems
		anti-OLFM4	Rabbit	Monoclonal	1:100	14369S	Cell Signaling
		anti-Rab5	Mouse	Monoclonal	1:100	610724	BD Biosciences
		anti-Rab11	Mouse	Monoclonal	1:100	610656	BD Biosciences
		anti-RyR1	Rabbit	Polyclonal	1:100	ARR-001	Alomone
		anti-RyR2	Rabbit	Polyclonal	1:100	ARR-002	Alomone
		anti-RyR3	Rabbit	Polyclonal	1:100	ARR-003	Alomone
		anti-Tubulin β-III (Tu20)	Mouse	Monoclonal	1:100	MAB1637	Millipore
		anti-TPC1	Rabbit	Polyclonal	1:100	ACC-071	Alomone
		anti-TPC2	Rabbit	Polyclonal	1:100	ACC-072	Alomone
		anti-WFDC2	Rabbit	Monoclonal	1:100	AB200828	Abcam
		Antibody	Species Origin		Working concentration		Supplier
		anti-mouse Alexa Fluor 488	Donkey		1:200	A21202	Invitrogen
		anti-mouse Alexa Fluor 568	Donkey		1:200	A10037	Invitrogen
		anti-mouse Alexa Fluor 647	Donkey		1:200	A31571	Invitrogen
		anti-rabbit Alexa Fluor 488	Donkey		1:200	A21206	Invitrogen
		anti-rabbit Alexa Fluor 568	Donkey		1:200	A10042	Invitrogen
		anti-rabbit Alexa Fluor 647	Donkey		1:200	A31573	Invitrogen
		anti-goat Alexa Fluor 488	Donkey		1:200	A11055	Invitrogen
		anti-goat Alexa Fluor 568	Donkey		1:200	A11057	Invitrogen
		anti-goat Alexa Fluor 647	Donkey		1:200	A21447	Invitrogen

### Sheet: List of primers
		Gene	Accession Number	Primer Sequence F (5'-3')	Primer Sequence R (5'-3')	Product size (bp)
		CHAT	NM_020985.3	TCATTAATTTCCGCCGTCTC	GAGTCCCGGTTGGTGGAGT	178
		GAPDH	NM_002046.5	GTCAGTGGTGGACCTGACCTG	TGCTGTAGCCAAATTCGTTG	245
		IP3R1	NM_001099952.2	TGTCGGAATTAAAGGATCAGATGAC	CTGGTTGTTGTGGGTTGACATTC	102
		IP3R2	NM_002223.3	GGAGCTCAAGGAGCAGATGAC	CAGGCAGGACACTGATGAAAG	150
		IP3R3	NM_002224.3	AGCTCAAGGAGCAGATGACG	AGTGATGAGCATCCCCTGTTG	123
		M1AChR	NM_000738.2	CAAGTGGCCTTCATTGGGATCAC	GCATTGCTGGCCACATAGTCC	260
		M3AChR	NM_000740.2	CAACCTCGCCTTTGTTTCCAAAC	CCAGGATGTTGCCGATGATGG	242
		M5AChR	NM_012125.3	GTCTGGCTTGTGACCTTTGGC	GGTGGGCTCAGAGAGAAACTG	278
		RYR1	NM_00540.3	CAAGGTCCTGGACAAACATGGG	TCGCTCTTGTTGTAGAACTTGCGG	435
		RYR2	NM_001035.3	GAATCAGTGAATTACTTGGCATGG	TTGGTCTCTTAGTTCTCCAAAAGC	635
		RYR3	NM_001243996.4	CCTTCGCTATCAACTTCATCCTGC	TCTTCTACTGGGCTAAAGTCAAGA	505
		TPC1	NM_001143819.2	GCATCACCCTTGAGAAGGAAATC	GGCATGCTCCTCATACCACTC	233
		TPC2	NM_139075.4	TTCCAGAACCTGCCTGAGTC	TTGGAATACGCAGGAATCATC	89
		MUC2-WT	NM_002457.4	TCCTGCTGCAAAGAGGAGAA	GTACAAGGGATTTGCCAAC	468
		MUC2-mNEON		TCCTGCTGCAAAGAGGAGAA	CCTGACCCACCATGTCAA	313
